# Unraveling Morphogenesis, Starvation, and Light Responses in a Mushroom-Forming Fungus, *Coprinopsis cinerea*, Using Long Read Sequencing and Extensive Expression Profiling

**DOI:** 10.1101/2024.05.10.593147

**Authors:** Botond Hegedüs, Neha Sahu, Balázs Bálint, Sajeet Haridas, Viktória Bense, Zsolt Merényi, Máté Virágh, Hongli Wu, Xiao-Bin Liu, Robert Riley, Anna Lipzen, Maxim Koriabine, Emily Savage, Jie Guo, Kerrie Barry, Vivian Ng, Péter Urbán, Attila Gyenesei, Michael Freitag, Igor V. Grigoriev, László G. Nagy

**Affiliations:** Synthetic and Systems Biology Unit, Institute of Biochemistry, HUN-REN Biological Research Center, Temesvári krt. 62, Szeged H-6726, Hungary; U.S. Department of Energy Joint Genome Institute, Lawrence Berkeley National Laboratory, Berkeley, CA 94720, United States of America; János Szentágothai Research Center, University of Pécs, Ifjúság útja 20, Pécs H-7624, Hungary; Department of Biochemistry and Biophysics, Oregon State University, Corvallis, OR 97331, United States of America; Department of Plant and Microbial Biology, University of California Berkeley, Berkeley, CA 94720, United States of America

## Abstract

Mushroom-forming fungi (Agaricomycetes) are emerging as pivotal players in several fields, as drivers of nutrient cycling, sources of novel applications, and the group includes some of the most morphologically complex multicellular fungi. Genomic data for Agaricomycetes are accumulating at a steady pace, however, this is not paralleled by improvements in the quality of genome sequence and associated functional gene annotations, which leaves gene function notoriously poorly understood in comparison with other fungi and model eukaryotes. We set out to improve our functional understanding of the model mushroom *Coprinopsis cinerea* by integrating a new, chromosome-level assembly with high-quality gene predictions and functional information derived from gene-expression profiling data across 67 developmental, stress, and light conditions. The new annotation has considerably improved quality metrics and includes 5’- and 3’-untranslated regions (UTRs), polyadenylation sites (PAS), upstream ORFs (uORFs), splicing isoforms, conserved sequence motifs (e.g., TATA and Kozak boxes) and microexons. We found that alternative polyadenylation is widespread in *C. cinerea*, but that it is not specifically regulated across the various conditions used here. Transcriptome profiling allowed us to delineate core gene sets corresponding to carbon starvation, light-response, and hyphal differentiation, and uncover new aspects of the light-regulated phases of life cycle. As a result, the genome of *C. cinerea* has now become the most comprehensively annotated genome among mushroom-forming fungi, which will contribute to multiple rapidly expanding fields, including research on their life history, light and stress responses, as well as multicellular development.
