## Supplementary Table 1 for "Unraveling Morphogenesis, Starvation, and Light Responses in a Mushroom-Forming Fungus, *Coprinopsis cinerea*, Using Long Read Sequencing and Extensive Expression Profiling"

Annotation entry	PAC number	Percen of PAC	Median PAC read support
cds_sense	20174	25.54	50
cds_antisense	6869	8.69	48
intron_sense	2080	2.63	42
intron_antisense	1742	2.20	40
5'UTR_sense	4452	5.64	47
5'UTR_antisense	497	0.63	37
3'UTR_sense	24710	31.28	157
3'UTR_antisense	3593	4.55	57
intergene	14888	18.84	53
