## Supplementary Table 2 for "Unraveling Morphogenesis, Starvation, and Light Responses in a Mushroom-Forming Fungus, *Coprinopsis cinerea*, Using Long Read Sequencing and Extensive Expression Profiling"

comp	group_n	gene_id
standard_starvation_induced	3242	CopciAB_495744,CopciAB_468195,CopciAB_446427,CopciAB_439071,CopciAB_436360,CopciAB_96007,CopciAB_377624,CopciAB_391137,CopciAB_94288,CopciAB_1000792,CopciAB_421729,CopciAB_363846,CopciAB_502428,CopciAB_447634,CopciAB_356467,CopciAB_450739,CopciAB_442723,CopciAB_501903,CopciAB_376354,CopciAB_242843,CopciAB_1001316,CopciAB_371012,CopciAB_22170,CopciAB_501042,CopciAB_446662,CopciAB_413757,CopciAB_44…
SWAT_starvation_induced	2348	CopciAB_442230,CopciAB_116432,CopciAB_421729,CopciAB_368611,CopciAB_116376,CopciAB_454129,CopciAB_276942,CopciAB_373406,CopciAB_501026,CopciAB_263775,CopciAB_503969,CopciAB_480092,CopciAB_437769,CopciAB_381870,CopciAB_433721,CopciAB_379242,CopciAB_440153,CopciAB_117152,CopciAB_280118,CopciAB_360093,CopciAB_465493,CopciAB_227818,CopciAB_125721,CopciAB_354852,CopciAB_544364,CopciAB_371669,CopciAB_4…
core_starvation_induced	1759	CopciAB_495744,CopciAB_468195,CopciAB_446427,CopciAB_439071,CopciAB_436360,CopciAB_96007,CopciAB_377624,CopciAB_391137,CopciAB_94288,CopciAB_1000792,CopciAB_421729,CopciAB_363846,CopciAB_502428,CopciAB_447634,CopciAB_356467,CopciAB_450739,CopciAB_442723,CopciAB_501903,CopciAB_376354,CopciAB_242843,CopciAB_1001316,CopciAB_371012,CopciAB_22170,CopciAB_501042,CopciAB_446662,CopciAB_413757,CopciAB_44…
