## Supplementary Table 3 for "Unraveling Morphogenesis, Starvation, and Light Responses in a Mushroom-Forming Fungus, *Coprinopsis cinerea*, Using Long Read Sequencing and Extensive Expression Profiling"

comp	group_n	gene_id
light_induced_AM	2453	CopciAB_442230,CopciAB_467805,CopciAB_500405,CopciAB_376581,CopciAB_447925,CopciAB_152439,CopciAB_365330,CopciAB_462882,CopciAB_503969,CopciAB_494562,CopciAB_427525,CopciAB_472968,CopciAB_471585,CopciAB_361131,CopciAB_375983,CopciAB_411888,CopciAB_452745,CopciAB_466568,CopciAB_370004,CopciAB_492962,CopciAB_354852,CopciAB_369073,CopciAB_368138,CopciAB_439278,CopciAB_497258,CopciAB_475416,CopciAB_3…
light_induced_AE	2065	CopciAB_447925,CopciAB_467805,CopciAB_461764,CopciAB_1000881,CopciAB_499061,CopciAB_375983,CopciAB_152439,CopciAB_492962,CopciAB_379296,CopciAB_1000328,CopciAB_365330,CopciAB_442976,CopciAB_503075,CopciAB_500405,CopciAB_360949,CopciAB_139620,CopciAB_278642,CopciAB_473005,CopciAB_359391,CopciAB_442230,CopciAB_87494,CopciAB_247705,CopciAB_413307,CopciAB_52671,CopciAB_427679,CopciAB_463181,CopciAB_4…
light_induced_AMAEunion	3267	CopciAB_442230,CopciAB_467805,CopciAB_500405,CopciAB_376581,CopciAB_447925,CopciAB_152439,CopciAB_365330,CopciAB_462882,CopciAB_503969,CopciAB_494562,CopciAB_427525,CopciAB_472968,CopciAB_471585,CopciAB_361131,CopciAB_375983,CopciAB_411888,CopciAB_452745,CopciAB_466568,CopciAB_370004,CopciAB_492962,CopciAB_354852,CopciAB_369073,CopciAB_368138,CopciAB_439278,CopciAB_497258,CopciAB_475416,CopciAB_3…
core_light_induced	2340	CopciAB_467805,CopciAB_500405,CopciAB_447925,CopciAB_152439,CopciAB_365330,CopciAB_462882,CopciAB_494562,CopciAB_472968,CopciAB_361131,CopciAB_411888,CopciAB_452745,CopciAB_466568,CopciAB_370004,CopciAB_492962,CopciAB_369073,CopciAB_368138,CopciAB_497258,CopciAB_475416,CopciAB_373552,CopciAB_488002,CopciAB_450762,CopciAB_431338,CopciAB_482660,CopciAB_462754,CopciAB_443220,CopciAB_446910,CopciAB_4…
