## Supplementary Table 4 for "Unraveling Morphogenesis, Starvation, and Light Responses in a Mushroom-Forming Fungus, *Coprinopsis cinerea*, Using Long Read Sequencing and Extensive Expression Profiling"

comp	group_n	gene_id
coreAE_noStarv	197	CopciAB_1001013,CopciAB_122920,CopciAB_177984,CopciAB_201523,CopciAB_204909,CopciAB_206513,CopciAB_226149,CopciAB_264920,CopciAB_357329,CopciAB_358,CopciAB_361049,CopciAB_361786,CopciAB_373523,CopciAB_375280,CopciAB_393477,CopciAB_410789,CopciAB_413307,CopciAB_416584,CopciAB_423589,CopciAB_427210,CopciAB_439222,CopciAB_441323,CopciAB_442154,CopciAB_444852,CopciAB_446625,CopciAB_450284,CopciAB_462…
coreAM_noStarv	247	CopciAB_1000910,CopciAB_1000957,CopciAB_1001246,CopciAB_141718,CopciAB_18408,CopciAB_26022,CopciAB_360949,CopciAB_363242,CopciAB_364865,CopciAB_372973,CopciAB_376388,CopciAB_377714,CopciAB_405272,CopciAB_406639,CopciAB_412376,CopciAB_421191,CopciAB_433484,CopciAB_437876,CopciAB_437970,CopciAB_438917,CopciAB_439901,CopciAB_446928,CopciAB_446986,CopciAB_447136,CopciAB_453541,CopciAB_456054,CopciAB_…
